# The Last Iberian Record of Eurasian Lynx (*Lynx lynx*): Osteometry and Historical Implications of the Lynx from Sima Topinoria (Cantabria, Spain)

**DOI:** 10.64898/2025.12.15.694219

**Authors:** Eva Fernández-Bejarano, Carlos Nores Quesada, Fernando Serrulla Rech, Borja Palacios Alberti, Juan Martín Otero, Gloria González-Fortes, Aurora Grandal-d’Anglade

## Abstract

The Eurasian lynx (*Lynx lynx*) was historically native to the Iberian Peninsula, as evidenced by scarce paleontological records and sightings across northern Spain, dating from the Last Glacial Maximum until the 17th century. A novel and nearly complete skeleton of a medium-sized felid, morphologically identified as *L. lynx*, was recently recovered from Sima Topinoria in Picos de Europa (Cantabria, Spain). The present study aims to recover and analyze the full skeletal assemblage, establishing its chronological framework, taxonomic identification, and comparative craniometry with other ancient and modern Eurasian lynxes. Radiocarbon dating estimates the specimen around 210 years BP, representing the most recent confirmed occurrence of Eurasian lynx in the Iberian Peninsula. This evidence revises the accepted timeline for the species’ extirpation in the region, indicating its persistence into the early 19th century, connecting physical evidence with historical and traditional narratives. Morphometric analysis identifies the individual as an adult male with an estimated body mass of 19.7 kg. Comparative osteometric analyses revealed that the specimen from Sima Topinoria falls within the average size for modern males from the Carpathian population, while being significantly smaller than older Holocene males from the Iberian Peninsula (∼2570 yBP), suggesting a possible trend toward a protohistoric body size reduction in the Holocene, akin to patterns reported for other mammalian fauna from the Cantabrian Mountains. These results redefine the Eurasian lynx’ s historical range collapse in southwestern Europe, suggesting that the species survived until recent times, coinciding with periods of intense anthropogenic landscape change. The study highlights the critical role of paleontological data in refining extinction chronologies and contributes valuable insights into the biogeographic history of this elusive feline in western Europe.
