## Supplementary Material 2 for "The Last Iberian Record of Eurasian Lynx (*Lynx lynx*): Osteometry and Historical Implications of the Lynx from Sima Topinoria (Cantabria, Spain)"

### Sheet: TL_BB
ID	Locality	Sex	TL	BB	Age	Reference
Altai	Altai	male	160	113	modern	Stroganov, 1969
Altai	Altai	female	152	113	modern	Stroganov, 1969
Amur	Amur	male	162	112	modern	Stroganov, 1969
Amur	Amur	female	151	108	modern	Stroganov, 1969
Balkan	Balkan	male	152	106.1	modern	Miric, 1981
Balkan	Balkan	female	141.3	99.6	modern	Miric, 1981
C_Siberia	C_Siberia	male	155	109	modern	Stroganov, 1969
C_Siberia	C_Siberia	female	149	104	modern	Stroganov, 1969
Carpathian	Carpathian	male	153.3	107.7	modern	Červený & Koubek, 2000
Carpathian	Carpathian	female	145.4	102.2	modern	Červený & Koubek, 2000
Carpathian_Czechia	Czechia	male	157	110	modern	Stollmann, 1963
Carpathian_Czechia	Czechia	female	148	102	modern	Stollmann, 1963
Caucasus	Caucasus	male	152	107	modern	Heptner & Sludskij, 1980
Caucasus	Caucasus	female	139	99	modern	Heptner & Sludskij, 1980
Croatia	Croatia	male	153.2	111.3	modern	Gomercic et al., 2010
Croatia	Croatia	female	145.5	103	modern	Gomercic et al., 2010
Kazakhstan	Kazakhstan	male	153.8	108.6	modern	Bizhanova & Grachev, 2022
Kazakhstan	Kazakhstan	female	145.6	102.86	modern	Bizhanova & Grachev, 2022
NE_Siberia	NE_Siberia	male	165	120	modern	Stroganov, 1969
NE_Siberia	NE_Siberia	female	148	114	modern	Stroganov, 1969
Norway	Norway	male	153.11	101.25	modern	Andersen & Wiig, 1984
Norway	Norway	female	143.04	95.44	modern	Andersen & Wiig, 1984
Tibet	Tibet	male	153.5	108.5	modern	Heptner & Sludskij, 1980		*for male tibetan measuremens in Heptner & Sludskij (1980) we don't have median values, so the median was calculate using minimal and maximal values of n=3
Tibet	Tibet	female	146.5	104.5	modern	Heptner & Sludskij, 1980
Tibet	Tibet	male	162	117	modern	Ognev, 1962
Tibet	Tibet	female	150	106	modern	Ognev, 1962
Turkey	Turkey	male	141.37	95.83	modern	Dayan et al., 2017
Turkey	Turkey	male	140.1	101.2	modern	Albayrak, 2012
ST	ancient Iberia	N/A	156.6	108.9	210 ± 30 cal BP	this paper
Sueve	ancient Iberia	N/A	151	104	4,705 ± 124 cal BP	Nores, 1999
Pagolusieta	ancient Iberia	male	164	118	2570 ± 30 BP	Altuna, 1980
Beeston Tor	Beeston Tor	N/A	158	110	Late Pleistocene	Werdelin pers. Comm, Mecozzi et al., 2021
Rèseau du Cèbèri	Rèseau du Cèbèri	N/A	152	101.9	Late Pleistocene	Clot & Besson, 1974
Col d_Aran	Col d'Aran	N/A	160	105	Late Pleistocene	de Beaufort, 1965
Zamárdi	medieval Hungary	male	157	109.6	5th-6th century	Gal et al., 2022
Vac	medieval Hungary	female	147.6	102.5	medieval	Bartosiewiez, 1993

### Sheet: calc_BM
ID	Locality	Sex	CBL	BM	Age	Reference				log(CBL)	Equation	10^X
Altai	Altai	male	147	22.9275	modern	Stroganov, 1969			Altai m	2.16732	1.36036	22.9275
Altai	Altai	female	139	19.2653	modern	Stroganov, 1969			Altai f	2.14301	1.28478	19.2653
Amur	Amur	male	145	21.9712	modern	Stroganov, 1969			Amur m	2.16137	1.34185	21.9712
Amur	Amur	female	137	18.4162	modern	Stroganov, 1969			Amur f	2.13672	1.2652	18.4162
Balkan	Balkan	male	136.5	18.208	modern	Miric, 1981			Balkan m	2.13513	1.26026	18.208
Balkan	Balkan	female	127.8	14.8358	modern	Miric, 1981			Balkan f	2.10653	1.17131	14.8358
C_Siberia	C_Siberia	male	142	20.5881	modern	Stroganov, 1969			C_Siberia m	2.15229	1.31362	20.5881
C_Siberia	C_Siberia	female	136	18.0014	modern	Stroganov, 1969			C_Siberia f	2.13354	1.25531	18.0014
Carpathian	Carpathian	male	139.3	19.3949	modern	Červený & Koubek, 2000			Carpathian m	2.14395	1.28769	19.3949
Carpathian	Carpathian	female	131.4	16.1745	modern	Červený & Koubek, 2000			Carpathian f	2.1186	1.20883	16.1745
Carpathian	Carpathian	male	141	20.1406	modern	Stollmann, 1963; Vasiliu & Decei, 1964			Carpathian m	2.14922	1.30407	20.1406
Carpathian	Carpathian	female	132	16.4053	modern	Stollmann, 1963; Vasiliu & Decei, 1964			Carpathian f	2.12057	1.21498	16.4053
Caucasus	Caucasus	male	132.3	16.5216	modern	Ognev 1953			Caucasus m	2.12156	1.21805	16.5216
Caucasus	Caucasus	female	125.2	13.9171	modern	Ognev 1953			Caucasus f	2.0976	1.14355	13.9171
Caucasus	Caucasus	male	132	16.4053	modern	Heptner & Sludskij, 1980			Caucasus m	2.12057	1.21498	16.4053
Caucasus	Caucasus	female	125	13.8481	modern	Heptner & Sludskij, 1980			Caucasus f	2.09691	1.14139	13.8481
Croatia	Croatia	male	153.2	26.0708	modern	Gomercic et al., 2010			Croatia m	2.18526	1.41615	26.0708
Croatia	Croatia	female	145.5	22.2077	modern	Gomercic et al., 2010			Croatia f	2.16286	1.3465	22.2077
Kazakhstan	Kazakhstan	male	147.4	23.1221	modern	Bizhanova & Grachev, 2022			Kazakhstan m	2.1685	1.36403	23.1221
Kazakhstan	Kazakhstan	female	139.74	19.5861	modern	Bizhanova & Grachev, 2022			Kazakhstan f	2.14532	1.29195	19.5861
NE_Siberia	NE_Siberia	male	152	25.441	modern	Stroganov, 1969			NE_Siberia m	2.18184	1.40553	25.441
NE_Siberia	NE_Siberia	female	132	16.4053	modern	Stroganov, 1969			NE_Siberia f	2.12057	1.21498	16.4053
Norway	Norway	male	139	19.2653	modern	Andersen & Wiig, 1984			Norway m	2.14301	1.28478	19.2653
Norway	Norway	female	130.5	15.8325	modern	Andersen & Wiig, 1984			Norway f	2.11561	1.19955	15.8325
Pagolusieta	ancient Iberia	male	145	21.9712	2570 ± 30 BP	Altuna, 1980			Pagolusieta m	2.16137	1.34185	21.9712
ST	ancient Iberia	N/A	140.1	19.7434	210 ± 30 cal BP	this paper			ST	2.14644	1.29542	19.7434
Sueve	ancient Iberia	N/A	138	18.8375	4,705 ± 124 cal BP	Nores, 1990			Sueve	2.13988	1.27502	18.8375
Tibet	Tibet	male	139.5	19.4817	modern	Heptner & Sludskij, 1980			Tibet m	2.14457	1.28963	19.4817
Tibet	Tibet	female	132.5	16.5994	modern	Heptner & Sludskij, 1980			Tibet f	2.12222	1.22009	16.5994
Tibet	Tibet	male	145	21.9712	modern	Ognev 1962			Tibet m	2.16137	1.34185	21.9712
Tibet	Tibet	female	136	18.0014	modern	Ognev 1962			Tibet f	2.13354	1.25531	18.0014
Turkey	Turkey	male	126.24	14.2798	modern	Dayan et al., 2017			Turkiye m	2.1012	1.15472	14.2798
Turkey	Turkey	male	130.2	15.7196	modern	Albayrak, 2012			Turkiye m	2.11461	1.19644	15.7196
Vac	medieval Hungary	female	N/A	N/A	medieval	Bartosiewiez 1993			Vac f	N/A	N/A	N/A
Zamárdi	medieval Hungary	male	147.5	23.1709	5th-6th century	Gal et al., 2022			Zamárdi m	2.16879	1.36494	23.1709
Neale Cave	Neale's Cave	N/A	147	22.9275	Late Pleistocene	Werdelin pers. Comm, Mecozzi et al., 2021			Neale's Cave	2.16732	1.36036	22.9275
Grotte de l_Observatoire A-F	Grotte de l'Observatoire A-F	N/A	140	19.6996	Late Pleistocene	Boule & Villenueve, 1927			Grotte de l'Observatoire A-F	2.14613	1.29446	19.6996
Beeston Tor	Beeston Tor	N/A	141	20.1406	Late Pleistocene	Werdelin pers. Comm, Mecozzi et al., 2021			Beeston Tor	2.14922	1.30407	20.1406
Col d_Aran	Col d'Aran	N/A	145	21.9712	Late Pleistocene	de Beaufort 1965			Col d'Aran	2.16137	1.34185	21.9712
Rèseau du Cèbèri	Rèseau du Cèbèri	N/A	139	19.2653	Late Pleistocene	Clot & Besson, 1974			Rèseau du Cèbèri	2.14301	1.28478	19.2653
*for male tibetan measuremens in Heptner & Sludskij (1980) we don't have median values, so the median was calculate using minimal and maximal values of n=3

### Sheet: calc_Height
ID	locality	sex	TL	a*log TL	-b	antilog (mm)
Altai	Altai	male	160	2.88519	2.79519	624.012
Altai	Altai	female	152	2.85603	2.76603	583.49
Amur	Amur	male	162	2.89226	2.80226	634.242
Amur	Amur	female	151	2.85228	2.76228	578.47
Balkan	Balkan	male	152	2.85603	2.76603	583.49
Balkan	Balkan	female	141.3	2.81454	2.72454	530.318
C_Siberia	C_Siberia	male	155	2.86714	2.77714	598.61
C_Siberia	C_Siberia	female	149	2.8447	2.7547	568.461
Carpathian	Carpathian	male	153.3	2.86087	2.77087	590.031
Carpathian	Carpathian	female	145.4	2.8308	2.7408	550.55
Carpathian	Carpathian	male	157	2.87443	2.78443	608.741
Carpathian	Carpathian	female	148	2.84087	2.75087	563.472
Caucasus	Caucasus	male	151.8	2.85528	2.76528	582.485
Caucasus	Caucasus	female	138.7	2.80398	2.71398	517.581
Caucasus	Caucasus	male	152	2.85603	2.76603	583.49
Caucasus	Caucasus	female	139	2.80521	2.71521	519.047
Croatia	Croatia	male	153.2	2.8605	2.7705	589.527
Croatia	Croatia	female	145.5	2.83119	2.74119	551.046
Kazakhstan	Kazakhstan	male	153.8	2.86273	2.77273	592.551
Kazakhstan	Kazakhstan	female	145.6	2.83158	2.74158	551.542
NE_Siberia	NE_Siberia	male	165	2.90269	2.81269	649.661
NE_Siberia	NE_Siberia	female	148	2.84087	2.75087	563.472
Norway	Norway	male	153.11	2.86017	2.77017	589.074
Norway	Norway	female	143.04	2.82149	2.73149	538.882
Pagolusieta	ancient Iberia	male	164	2.89923	2.80923	644.511
ST	ancient Iberia	N/A	156.6	2.87298	2.78298	606.712
Sueve	ancient Iberia	N/A	151	2.85228	2.76228	578.47
Tibet	Tibet	male	153.5	2.86162	2.77162	591.039
Tibet	Tibet	female	146.5	2.83508	2.74508	556.009
Tibet	Tibet	male	162	2.89226	2.80226	634.242
Tibet	Tibet	female	150	2.8485	2.7585	573.46
Turkey	Turkey	male	141.37	2.81482	2.72482	530.662
Turkey	Turkey	male	140.1	2.80969	2.71969	524.43
Vac	medieval Hungary	female	147.6	2.83933	2.74933	561.48
Zamárdi	medieval Hungary	male	157	2.87443	2.78443	608.741
Neale Cave	Neale's Cave	N/A	160	2.88519	2.79519	624.012
Grotte de l_Observatoire A-F	Grotte de l'Observatoire A-F	N/A	N/A	N/A	N/A	N/A
Beeston Tor	Beeston Tor	N/A	158	2.87804	2.78804	613.822
Col d_Aran	Col d'Aran	N/A	160	2.88519	2.79519	624.012
Rèseau du Cèbèri	Rèseau du Cèbèri	N/A	152	2.85603	2.76603	583.49

### Sheet: postcranial
	Metatarsal II		Metatarsal IV
	TL	DAPdia	TL	DAPdia
Rascaño	95	8.4	-	-
Pagolusieta	91.5	8.1	99.5	8.4
ST	80.95	6.9	91.3	7
Santimamiñe			102.7	8.4
Asson			93.1	7.3
Moustayous			102	8
Labastide			101.7	8
modern L. lynx (Kurten, 1978)			99	6.9
